# Bioactivity assessment of natural compounds using machine learning models based on drug target similarity

**DOI:** 10.1101/2020.11.06.371112

**Authors:** Vinita Periwal, Stefan Bassler, Sergej Andrejev, Natalia Gabrielli, Kaustubh Raosaheb Patil, Athanasios Typas, Kiran Raosaheb Patil

## Abstract

Natural compounds constitute a rich resource of potential small-molecule therapeutics. While experimental access to this resource is limited due to its vast diversity and difficulties in systematic purification, computational assessment of structural similarity with known therapeutic molecules offers a scalable approach. Here, we assessed functional similarity between natural compounds and approved drugs by combining multiple chemical similarity metrics and physicochemical properties through a random forest model. As a training set, we used pair-wise similarity between 1410 drugs in terms of their shared protein targets. The resulting model featured high performance metrics (matthews correlation coefficient of 0.81, and balanced accuracy of 0.91) suggesting that it well-captured the structure-activity relation. The model was then used to predict protein targets of circa 11k natural compounds by comparing them with the drugs. This revealed therapeutic potential of several natural compounds, including those with support from previously published sources as well as those hitherto unexplored. We experimentally validated one of the predicted link’s activities, viz., Cox-1 inhibition by 5-methoxysalicylic acid, a molecule commonly found in tea, herbs and spices. In contrast, another natural compound, 4-isopropylbenzoic acid, which showed a higher similarity when considering the most weighted similarity metric but was not picked by the random forest model, did not inhibit Cox-1. Our results demonstrate the utility of a machine-learning approach combining multiple chemical features for uncovering protein binding potential of natural compounds.
