## Supplementary material for "Bioactivity assessment of natural compounds using machine learning models based on drug target similarity": Suppl. Tab. S2

### Sheet: Sheet1
Author category	Drug_ID	FID	Food_Name	Type	FDB_ID	Food_cmp	Food_CID	Food_Superclass	ATC	ATC_category	Drug_name
1 (analog)	Drug-119	F2154	Other	Fruits	FDB002154	Ficus_Latex_peptide_2	3394	Benzenoids	J	Antiinfectives	AminosalicylicAcid
1 (analog)	Drug-119	F2156	Other	Fruits	FDB002156	Flurbiprofen	3394	Benzenoids	J	Antiinfectives	AminosalicylicAcid
1 (analog)	Drug-536	F5956	Flax	Herbs-Spices	FDB005955	Lignans	443013	Lignans, neolignans and related compounds	L	Antineoplastic	Daunorubicin
1 (analog)	Drug-525	F12526	Herbs_spices	Herbs-Spices	FDB012523	Dicoumarol	54676038	Phenylpropanoids and polyketides	B	Blood	Warfarin
1 (analog)	Drug-218	F6239	Banana	Fruits	FDB006238	Latex	5833	Lipids and lipid-like molecules	C	Cardiovascular	Diltiazem
1 (analog)	Drug-881	F5797	Barley	Cereals	FDB005796	Satiomem	2564	Benzenoids	D,N,R	Dermatological	Diphenhydramine
1 (analog)	Drug-776	F6239	Banana	Fruits	FDB006238	Latex	5833	Lipids and lipid-like molecules	D,H,	Dermatological	Methylprednisolone
1 (analog)	Drug-1447	F6239	Banana	Fruits	FDB006238	Latex	5833	Lipids and lipid-like molecules	D	Dermatological	Triclosan
1 (analog)	Drug-1116	F6239	Banana	Fruits	FDB006238	Latex	5833	Lipids and lipid-like molecules	G	Genitourinary	Drospirenone
1 (analog)	Drug-176	F6239	Banana	Fruits	FDB006238	Latex	5833	Lipids and lipid-like molecules	G	Genitourinary	Etonogestrel
1 (analog)	Drug-1530	F3676	Tarragon	Herbs-Spices	FDB003675	Prostaglandin_F-2-alpha	5353586	Lipids and lipid-like molecules	G	Genitourinary	Gemeprost
1 (analog)	Drug-225	F6239	Banana	Fruits	FDB006238	Latex	5833	Lipids and lipid-like molecules	G	Genitourinary	Megestrolacetate
1 (analog)	Drug-1390	F2776	Bean	Pulses	FDB002776	Aesculin	5351506	Phenylpropanoids and polyketides	G	Genitourinary	Norelgestromin
1 (analog)	Drug-774	F17310	Potato	Vegetables	FDB017303	Pelanin	13791	Lipids and lipid-like molecules	G	Genitourinary	Norgestimate
1 (analog)	Drug-1135	F17310	Potato	Vegetables	FDB017303	Pelanin	13791	Lipids and lipid-like molecules	G	Genitourinary	TestosteronePropionate
1 (analog)	Drug-1483	F6239	Banana	Fruits	FDB006238	Latex	5833	Lipids and lipid-like molecules	G	Genitourinary	Ulipristal
1 (analog)	Drug-911	F6239	Banana	Fruits	FDB006238	Latex	5833	Lipids and lipid-like molecules	H	Hormonal	Trilostane
1 (analog)	Drug-324	F2154	Other	Fruits	FDB002154	Ficus_Latex_peptide_2	3394	Benzenoids	M,S	Musculoskeletal	Ketorolac
1 (analog)	Drug-324	F2156	Other	Fruits	FDB002156	Flurbiprofen	3394	Benzenoids	M,S	Musculoskeletal	Ketorolac
1 (analog)	Drug-970	F5797	Barley	Cereals	FDB005796	Satiomem	2564	Benzenoids	M,N	Musculoskeletal	Orphenadrine
1 (analog)	Drug-1188	F894	Herbs_spices	Herbs-Spices	FDB000894	Acetylsalicylic_acid	2244	Benzenoids	M	Musculoskeletal	Tiaprofenicacid
1 (analog)	Drug-397	F7120	Potato	Vegetables	FDB007119	Lormetazepam	13314	Organoheterocyclic compounds	N	Nervous	Adinazolam
1 (analog)	Drug-1095	F4118	Burdock_Seed	Vegetables	FDB004117	Lappaurin	3016	Organoheterocyclic compounds	N	Nervous	Amobarbital
1 (analog)	Drug-127	F7104	Wheat	Cereals	FDB007103	Diazepam	3016	Organoheterocyclic compounds	N	Nervous	Butalbital
1 (analog)	Drug-457	F14505	Herbs_spices	Herbs-Spices	FDB014502	p-Menthan-3-ol	1254	Lipids and lipid-like molecules	N	Nervous	Butorphanol
1 (analog)	Drug-1033	F5797	Barley	Cereals	FDB005796	Satiomem	2564	Benzenoids	N	Nervous	Chlorprothixene
1 (analog)	Drug-418	F5797	Barley	Cereals	FDB005796	Satiomem	2564	Benzenoids	N	Nervous	Cinnarizine
1 (analog)	Drug-101	F5797	Barley	Cereals	FDB005796	Satiomem	2564	Benzenoids	N	Nervous	Citalopram/Escitalopram
1 (analog)	Drug-490	F2071	Opium_Poppy	Herbs-Spices	FDB002071	Neopine	101685	Benzenoids	N	Nervous	Dextropropoxyphene/Levopropoxyphene
1 (analog)	Drug-942	F5797	Barley	Cereals	FDB005796	Satiomem	2564	Benzenoids	N	Nervous	Doxepin
1 (analog)	Drug-260	F5797	Barley	Cereals	FDB005796	Satiomem	2564	Benzenoids	N	Nervous	Ethopropazine
1 (analog)	Drug-1648	F7104	Wheat	Cereals	FDB007103	Diazepam	3016	Organoheterocyclic compounds	N	Nervous	Etizolam
1 (analog)	Drug-1260	F5797	Barley	Cereals	FDB005796	Satiomem	2564	Benzenoids	N	Nervous	Flunarizine
1 (analog)	Drug-1160	F7104	Wheat	Cereals	FDB007103	Diazepam	3016	Organoheterocyclic compounds	N	Nervous	Flunitrazepam
1 (analog)	Drug-591	F4118	Burdock_Seed	Vegetables	FDB004117	Lappaurin	3016	Organoheterocyclic compounds	N	Nervous	Isoflurane
1 (analog)	Drug-1401	F14505	Herbs_spices	Herbs-Spices	FDB014502	p-Menthan-3-ol	1254	Lipids and lipid-like molecules	N	Nervous	Ketobemidone
1 (analog)	Drug-1401	F20854	Green_vegetables	Vegetables	FDB020846	Morphine	4253	Alkaloids and derivatives	N	Nervous	Ketobemidone
1 (analog)	Drug-74	F7125	Wheat	Cereals	FDB007124	N-Demethyldiazepam	2997	Organoheterocyclic compounds	N	Nervous	Lorazepam
1 (analog)	Drug-1184	F7125	Wheat	Cereals	FDB007124	N-Demethyldiazepam	2997	Organoheterocyclic compounds	N	Nervous	Nitrazepam
1 (analog)	Drug-354	F14505	Herbs_spices	Herbs-Spices	FDB014502	p-Menthan-3-ol	1254	Lipids and lipid-like molecules	N	Nervous	Oxycodone
1 (analog)	Drug-314	F2071	Opium_Poppy	Herbs-Spices	FDB002071	Neopine	101685	Benzenoids	N	Nervous	Pethidine
1 (analog)	Drug-753	F894	Herbs_spices	Herbs-Spices	FDB000894	Acetylsalicylic_acid	2244	Benzenoids	N	Nervous	Salicylicacid
1 (analog)	Drug-81	F2071	Opium_Poppy	Herbs-Spices	FDB002071	Neopine	101685	Benzenoids	N	Nervous	Tramadol
1 (analog)	Drug-566	F5797	Barley	Cereals	FDB005796	Satiomem	2564	Benzenoids	N	Nervous	Trimipramine
1 (analog)	Drug-289	F4118	Burdock_Seed	Vegetables	FDB004117	Lappaurin	3016	Organoheterocyclic compounds	N	Nervous	Zolpidem
1 (analog)	Drug-48	F894	Herbs_spices	Herbs-Spices	FDB000894	Acetylsalicylic_acid	2244	Benzenoids	Nutraceutical	Nutraceutical	Icosapent
1 (analog)	Drug-1453	F5797	Barley	Cereals	FDB005796	Satiomem	2564	Benzenoids	R	Respiratory	Antazoline
1 (analog)	Drug-916	F5797	Barley	Cereals	FDB005796	Satiomem	2564	Benzenoids	R	Respiratory	Chlorphenamine
1 (analog)	Drug-680	F20854	Green_vegetables	Vegetables	FDB020846	Morphine	4253	Alkaloids and derivatives	-	Unclassified	Levorphanol
1 (analog)	Drug-1513	F5797	Barley	Cereals	FDB005796	Satiomem	2564	Benzenoids	-	Unclassified	Perospirone
1 (analog)	Drug-1092	F7120	Potato	Vegetables	FDB007119	Lormetazepam	13314	Organoheterocyclic compounds	-	Unclassified	Quinidinebarbiturate
2 (Endogenous)	Drug-1149	F2948	Fats-Oils	Fats-Oils	FDB002947	Linolenelaidic_acid	5282822	Lipids and lipid-like molecules	A	Alimentary	Alfacalcidol
2 (Endogenous)	Drug-1217	F2952	Pomegranate	Fruits	FDB002951	Elaidic_acid	637517	Lipids and lipid-like molecules	A	Alimentary	Prasterone
2 (Endogenous)	Drug-1217	F12469	Bitter_gourd	Vegetables	FDB012466	alpha-Eleostearic_acid	12309425	Lipids and lipid-like molecules	A	Alimentary	Prasterone
2 (Endogenous)	Drug-686	F6405	Rice	Cereals	FDB006404	Desoxycorticosterol	6166	Lipids and lipid-like molecules	A,C,D,H,R,S	Alimentary	Prednisolone
2 (Endogenous)	Drug-307	F2585	Green_vegetables	Vegetables	FDB002585	Pulmatin	14077419	Benzenoids	L	Antineoplastic	Epirubicin/Doxorubicin
2 (Endogenous)	Drug-974	F2585	Green_vegetables	Vegetables	FDB002585	Pulmatin	14077419	Benzenoids	L	Antineoplastic	Idarubicin
2 (Endogenous)	Drug-1251	F6782	Pomegranate	Fruits	FDB006781	Estriol	5756	Lipids and lipid-like molecules	L	Antineoplastic	Quinestrol
2 (Endogenous)	Drug-1035	F2952	Pomegranate	Fruits	FDB002951	Elaidic_acid	637517	Lipids and lipid-like molecules	C	Cardiovascular	Gemfibrozil
2 (Endogenous)	Drug-1035	F12469	Bitter_gourd	Vegetables	FDB012466	alpha-Eleostearic_acid	12309425	Lipids and lipid-like molecules	C	Cardiovascular	Gemfibrozil
2 (Endogenous)	Drug-473	F2201	Cherimoya	Fruits	FDB002201	Asimilobine	12308663	Alkaloids and derivatives	C	Cardiovascular	Guanabenz
2 (Endogenous)	Drug-207	F6288	Lima_bean	Pulses	FDB006287	alpha-Linoleic_acid	5280450	Lipids and lipid-like molecules	C,M,S	Cardiovascular	Indomethacin
2 (Endogenous)	Drug-500	F11527	Pomegranate	Fruits	FDB011524	Epiestradiol	450	Lipids and lipid-like molecules	C	Cardiovascular	Mecamylamine
2 (Endogenous)	Drug-500	F362	Bean	Pulses	FDB000362	Estradiol	5757	Lipids and lipid-like molecules	C	Cardiovascular	Mecamylamine
2 (Endogenous)	Drug-466	F17280	Citrus	Fruits	FDB017273	Nb-Methylserotonin	150885	Organoheterocyclic compounds	C	Cardiovascular	Nicardipine
2 (Endogenous)	Drug-1447	F24031	Green_Bell_Pepper	Vegetables	FDB023868	Linoelaidic_acid	5282457	Lipids and lipid-like molecules	D	Dermatological	Triclosan
2 (Endogenous)	Drug-1146	F6405	Rice	Cereals	FDB006404	Desoxycorticosterol	6166	Lipids and lipid-like molecules	G	Genitourinary	Allylestrenol
2 (Endogenous)	Drug-185	F11527	Pomegranate	Fruits	FDB011524	Epiestradiol	450	Lipids and lipid-like molecules	G	Genitourinary	Desogestrel
2 (Endogenous)	Drug-185	F362	Bean	Pulses	FDB000362	Estradiol	5757	Lipids and lipid-like molecules	G	Genitourinary	Desogestrel
2 (Endogenous)	Drug-684	F7262	Dandelion	Herbs-Spices	FDB007261	Androsterol	7056608	Lipids and lipid-like molecules	G	Genitourinary	Drostanolone
2 (Endogenous)	Drug-1222	F20564	Tea	Beverages	FDB020556	12-Hydroxy-7-oxo-8,11,13-abietatrien-18-al	10018533	Lipids and lipid-like molecules	G	Genitourinary	Equilin
2 (Endogenous)	Drug-1222	F6782	Pomegranate	Fruits	FDB006781	Estriol	5756	Lipids and lipid-like molecules	G	Genitourinary	Equilin
2 (Endogenous)	Drug-616	F6405	Rice	Cereals	FDB006404	Desoxycorticosterol	6166	Lipids and lipid-like molecules	G,L	Genitourinary	Estradiol
2 (Endogenous)	Drug-498	F19045	Other	Fruits	FDB019038	ent-15,16-Epoxy-1(10),13(16),14-halimatrien-19-oic_acid	131752649	Lipids and lipid-like molecules	G	Genitourinary	Estrone
2 (Endogenous)	Drug-1250	F6405	Rice	Cereals	FDB006404	Desoxycorticosterol	6166	Lipids and lipid-like molecules	G	Genitourinary	Estronesulfate
2 (Endogenous)	Drug-653	F6405	Rice	Cereals	FDB006404	Desoxycorticosterol	6166	Lipids and lipid-like molecules	G	Genitourinary	Ethynodioldiacetate
2 (Endogenous)	Drug-449	F11527	Pomegranate	Fruits	FDB011524	Epiestradiol	450	Lipids and lipid-like molecules	G	Genitourinary	Medroxyprogesteroneacetate
2 (Endogenous)	Drug-449	F362	Bean	Pulses	FDB000362	Estradiol	5757	Lipids and lipid-like molecules	G	Genitourinary	Medroxyprogesteroneacetate
2 (Endogenous)	Drug-264	F7262	Dandelion	Herbs-Spices	FDB007261	Androsterol	7056608	Lipids and lipid-like molecules	G	Genitourinary	Progesterone
2 (Endogenous)	Drug-338	F6405	Rice	Cereals	FDB006404	Desoxycorticosterol	6166	Lipids and lipid-like molecules	G	Genitourinary	Raloxifene
2 (Endogenous)	Drug-1592	F6405	Rice	Cereals	FDB006404	Desoxycorticosterol	6166	Lipids and lipid-like molecules	G	Genitourinary	Tibolone
2 (Endogenous)	Drug-1110	F6405	Rice	Cereals	FDB006404	Desoxycorticosterol	6166	Lipids and lipid-like molecules	H,S	Hormonal	Cortisoneacetate
2 (Endogenous)	Drug-1351	F12784	Meats	Animal-foods	FDB012781	7,8-Didehydrodesmosterol	5117446	Lipids and lipid-like molecules	H	Hormonal	Doxercalciferol
2 (Endogenous)	Drug-529	F6405	Rice	Cereals	FDB006404	Desoxycorticosterol	6166	Lipids and lipid-like molecules	H	Hormonal	Fludrocortisone
2 (Endogenous)	Drug-822	F5317	Turmeric	Herbs-Spices	FDB005316	2-Hydroxymethylanthraquinone	87014	Benzenoids	M	Musculoskeletal	Ketoprofen/Dexketoprofen
2 (Endogenous)	Drug-321	F24031	Green_Bell_Pepper	Vegetables	FDB023868	Linoelaidic_acid	5282457	Lipids and lipid-like molecules	M	Musculoskeletal	Nabumetone
2 (Endogenous)	Drug-502	F10518	Herbs_spices	Herbs-Spices	FDB010516	2,5-Diisopropylphenol	93189	Lipids and lipid-like molecules	N	Nervous	Acamprosate
2 (Endogenous)	Drug-1033	F2150	Tea	Beverages	FDB002150	Floribundine	5319512	Alkaloids and derivatives	N	Nervous	Chlorprothixene
2 (Endogenous)	Drug-418	F2150	Tea	Beverages	FDB002150	Floribundine	5319512	Alkaloids and derivatives	N	Nervous	Cinnarizine
2 (Endogenous)	Drug-101	F2150	Tea	Beverages	FDB002150	Floribundine	5319512	Alkaloids and derivatives	N	Nervous	Citalopram/Escitalopram
2 (Endogenous)	Drug-942	F2150	Tea	Beverages	FDB002150	Floribundine	5319512	Alkaloids and derivatives	N	Nervous	Doxepin
2 (Endogenous)	Drug-871	F2148	Other	Fruits	FDB002148	Harmaline	3564	Alkaloids and derivatives	N	Nervous	Melatonin
2 (Endogenous)	Drug-332	F10518	Herbs_spices	Herbs-Spices	FDB010516	2,5-Diisopropylphenol	93189	Lipids and lipid-like molecules	N	Nervous	Methohexital
2 (Endogenous)	Drug-1056	F2201	Cherimoya	Fruits	FDB002201	Asimilobine	12308663	Alkaloids and derivatives	N	Nervous	Paliperidone
2 (Endogenous)	Drug-192	F10518	Herbs_spices	Herbs-Spices	FDB010516	2,5-Diisopropylphenol	93189	Lipids and lipid-like molecules	N	Nervous	Pentobarbital
2 (Endogenous)	Drug-1196	F2201	Cherimoya	Fruits	FDB002201	Asimilobine	12308663	Alkaloids and derivatives	N	Nervous	Propericiazine
2 (Endogenous)	Drug-1020	F17280	Citrus	Fruits	FDB017273	Nb-Methylserotonin	150885	Organoheterocyclic compounds	N	Nervous	Quetiapine
2 (Endogenous)	Drug-573	F2201	Cherimoya	Fruits	FDB002201	Asimilobine	12308663	Alkaloids and derivatives	N	Nervous	Risperidone
2 (Endogenous)	Drug-187	F10518	Herbs_spices	Herbs-Spices	FDB010516	2,5-Diisopropylphenol	93189	Lipids and lipid-like molecules	N	Nervous	Talbutal
2 (Endogenous)	Drug-566	F2150	Tea	Beverages	FDB002150	Floribundine	5319512	Alkaloids and derivatives	N	Nervous	Trimipramine
2 (Endogenous)	Drug-193	F2946	Pomegranate	Fruits	FDB002945	Punicic_acid	12309425	Lipids and lipid-like molecules	N	Nervous	ValproicAcid
2 (Endogenous)	Drug-1772	F2595	Flax	Herbs-Spices	FDB002595	Linocinnamarin	12311283	Organic oxygen compounds	-	Unclassified	Esculin
2 (Endogenous)	Drug-898	F19234	Other	Fruits	FDB019227	Americanin_D	131752686	Phenylpropanoids and polyketides	-	Unclassified	Hesperetin
2 (Endogenous)	Drug-898	F2575	Green_vegetables	Vegetables	FDB002575	5,7,4-Trimethylcatechin	67233312	Phenylpropanoids and polyketides	-	Unclassified	Hesperetin
2 (Endogenous)	Drug-1513	F2150	Tea	Beverages	FDB002150	Floribundine	5319512	Alkaloids and derivatives	-	Unclassified	Perospirone
3 (Experimental)	Drug-631	F11814	Opium_Poppy	Herbs-Spices	FDB011811	Higenamine	44229138	Organoheterocyclic compounds	C	Cardiovascular	Fenoldopam
3 (Experimental)	Drug-466	F1873	Potato	Vegetables	FDB001873	Nonacosan-8-one	31721	Benzenoids	C	Cardiovascular	Nicardipine
3 (Experimental)	Drug-554	F11101	Coffee	Beverages	FDB011099	Higenamine	114840	Organoheterocyclic compounds	G	Genitourinary	Apomorphine
3 (Experimental)	Drug-693	F11814	Opium_Poppy	Herbs-Spices	FDB011811	Higenamine	44229138	Organoheterocyclic compounds	G	Genitourinary	Ritodrine
3 (Experimental)	Drug-133	F11814	Opium_Poppy	Herbs-Spices	FDB011811	Higenamine	44229138	Organoheterocyclic compounds	N	Nervous	Cabergoline
3 (Experimental)	Drug-871	F941	Pea	Pulses	FDB000941	1H-Indole-3-propanoic_acid	3744	Organoheterocyclic compounds	N	Nervous	Melatonin
3 (Experimental)	Drug-241	F11101	Coffee	Beverages	FDB011099	Higenamine	114840	Organoheterocyclic compounds	N	Nervous	Mirtazapine
3 (Experimental)	Drug-898	F18888	Tea	Beverages	FDB018881	Epicatechin-3-(4-methylgallate)	467297	Phenylpropanoids and polyketides	-	Unclassified	Hesperetin
3 (Experimental)	Drug-898	F17132	Cotton	Herbs-Spices	FDB017125	ent-Catechin	73160	Phenylpropanoids and polyketides	-	Unclassified	Hesperetin
4 (probable lead)	Drug-915	F15251	Other	Fruits	FDB015247	Annocherine_B	78385221	Organoheterocyclic compounds	A,G	Alimentary	Papaverine
4 (probable lead)	Drug-119	F10552	Citrus	Fruits	FDB010550	N-Methylanthranilic_acid	67069	Benzenoids	J	Antiinfectives	AminosalicylicAcid
4 (probable lead)	Drug-969	F8695	Other	Fruits	FDB008694	Casuarine_6-alpha-D-glucoside	67340977	Organic oxygen compounds	J,S,A	Antiinfectives	Kanamycin
4 (probable lead)	Drug-1236	F18344	Coffee	Beverages	FDB018337	beta-D-Glucopyranosyl-(1-6)-beta-D-glucopyranosyl-(1-4)-D-mannose	4120027	Organic oxygen compounds	J	Antiinfectives	Ribostamycin
4 (probable lead)	Drug-1236	F10749	Soybean	Soy	FDB010747	Ciceritol	10142653	Organic oxygen compounds	J	Antiinfectives	Ribostamycin
4 (probable lead)	Drug-307	F20285	Green_vegetables	Vegetables	FDB020277	Physcionin	4484071	Benzenoids	L	Antineoplastic	Epirubicin/Doxorubicin
4 (probable lead)	Drug-606	F16624	Peach	Fruits	FDB016617	Hesperetin_5-glucoside	18625123	Phenylpropanoids and polyketides	L	Antineoplastic	Etoposide
4 (probable lead)	Drug-67	F2567	Other	Beverages	FDB002567	Carinol	586373	Lignans, neolignans and related compounds	L	Antineoplastic	Masoprocol
4 (probable lead)	Drug-1464	F11962	Tea	Beverages	FDB011959	5-Methoxysalicylic_acid	75787	Benzenoids	B	Blood	Triflusal
4 (probable lead)	Drug-525	F8662	Other	Fruits	FDB008661	3-Hydroxy-2-(4-methylbenzoyl)-4H-1-benzopyran-4-one	131751230	Organic oxygen compounds	B	Blood	Warfarin
4 (probable lead)	Drug-1069	F13112	Opium_Poppy	Herbs-Spices	FDB013109	Codamine	89421	Organoheterocyclic compounds	C	Cardiovascular	Bevantolol
4 (probable lead)	Drug-1069	F2030	Opium_Poppy	Herbs-Spices	FDB002030	Laudanine	92732	Organoheterocyclic compounds	C	Cardiovascular	Bevantolol
4 (probable lead)	Drug-1114	F30171	Fats-Oils	Fats-Oils	FDB030008	Petroselaidic_acid	5282754	Lipids and lipid-like molecules	C	Cardiovascular	Bezafibrate
4 (probable lead)	Drug-1114	F11271	Groundnut	Nuts	FDB011268	10-Octadecenoic_acid	5282760	Lipids and lipid-like molecules	C	Cardiovascular	Bezafibrate
4 (probable lead)	Drug-207	F14770	Other	Fruits	FDB014767	(10Z,14E,16E)-10,14,16-Octadecatrien-12-ynoic_acid	10731060	Lipids and lipid-like molecules	C,M,S	Cardiovascular	Indomethacin
4 (probable lead)	Drug-466	F18139	Other	Fruits	FDB018132	xi-Anomuricine	157209	Organoheterocyclic compounds	C	Cardiovascular	Nicardipine
4 (probable lead)	Drug-239	F8719	Legumes	Pulses	FDB008718	4-(beta-Methylaminoethyl)catechol	4382	Benzenoids	C	Cardiovascular	Norepinephrine
4 (probable lead)	Drug-979	F21067	Herbs_spices	Herbs-Spices	FDB021059	Myrigalone_G	9947802	Phenylpropanoids and polyketides	C	Cardiovascular	Propafenone
4 (probable lead)	Drug-286	F11906	Flax	Herbs-Spices	FDB011903	3,3,4,4-Tetrahydroxylignan	4534	Lignans, neolignans and related compounds	C	Cardiovascular	Spironolactone
4 (probable lead)	Drug-336	F19405	Dairy_products	Milk products	FDB019398	Lacto-N-triose_I	22609086	Organic oxygen compounds	D,J,S	Dermatological	Amikacin
4 (probable lead)	Drug-976	F11283	Herbs_spices	Herbs-Spices	FDB011280	Isoyatein	14663714	Lignans, neolignans and related compounds	D	Dermatological	Podofilox/Podophyllotoxin
4 (probable lead)	Drug-976	F330	Sesame	Herbs-Spices	FDB000330	Todolactol_A	158029	Lignans, neolignans and related compounds	D	Dermatological	Podofilox/Podophyllotoxin
4 (probable lead)	Drug-554	F18140	Other	Fruits	FDB018133	Juziphine	14526072	Organoheterocyclic compounds	G	Genitourinary	Apomorphine
4 (probable lead)	Drug-714	F16556	Coriander	Herbs-Spices	FDB016549	Homoeriodictyol	3512637	Phenylpropanoids and polyketides	G	Genitourinary	Dienestrol
4 (probable lead)	Drug-1116	F21799	Coriander	Herbs-Spices	FDB021655	Daphnetin_glucoside	73981557	Phenylpropanoids and polyketides	G	Genitourinary	Drospirenone
4 (probable lead)	Drug-1116	F2777	Chicory	Vegetables	FDB002777	Cichoriin	5088914	Phenylpropanoids and polyketides	G	Genitourinary	Drospirenone
4 (probable lead)	Drug-1222	F7345	Fenugreek	Herbs-Spices	FDB007344	3beta-Hydroxypregna-5,16-dien-20-one	92871	Lipids and lipid-like molecules	G	Genitourinary	Equilin
4 (probable lead)	Drug-1249	F11906	Flax	Herbs-Spices	FDB011903	3,3,4,4-Tetrahydroxylignan	4534	Lignans, neolignans and related compounds	G	Genitourinary	Estriol
4 (probable lead)	Drug-792	F16556	Coriander	Herbs-Spices	FDB016549	Homoeriodictyol	3512637	Phenylpropanoids and polyketides	G,L	Genitourinary	EthinylEstradiol
4 (probable lead)	Drug-436	F11469	Cereals	Cereals	FDB011466	Setoclavine	10060886	Alkaloids and derivatives	G	Genitourinary	Lisuride
4 (probable lead)	Drug-620	F18041	Other	Fruits	FDB018034	Methyl_6-methoxy-9H-carbazole-3-carboxylate	14804151	Organoheterocyclic compounds	G,M	Genitourinary	Naproxen
4 (probable lead)	Drug-557	F7345	Fenugreek	Herbs-Spices	FDB007344	3beta-Hydroxypregna-5,16-dien-20-one	92871	Lipids and lipid-like molecules	G	Genitourinary	Norethisterone
4 (probable lead)	Drug-264	F6240	Banana	Fruits	FDB006239	MFA	44143572	Lipids and lipid-like molecules	G	Genitourinary	Progesterone
4 (probable lead)	Drug-264	F740	Tomatoes	Vegetables	FDB000740	Lycopersiconol	4097385	Lipids and lipid-like molecules	G	Genitourinary	Progesterone
4 (probable lead)	Drug-324	F3060	Fats-Oils	Fats-Oils	FDB003059	Sciadonic_acid	131751125	Lipids and lipid-like molecules	M,S	Musculoskeletal	Ketorolac
4 (probable lead)	Drug-1032	F12651	Tea	Beverages	FDB012648	N,N-Dimethylbenzylamine	7681	Benzenoids	N	Nervous	Aripiprazole
4 (probable lead)	Drug-1032	F2030	Opium_Poppy	Herbs-Spices	FDB002030	Laudanine	92732	Organoheterocyclic compounds	N	Nervous	Aripiprazole
4 (probable lead)	Drug-687	F10509	Cranberry	Fruits	FDB010507	3-Hydroxybenzoic_acid	7420	Benzenoids	N	Nervous	Diflunisal
4 (probable lead)	Drug-1649	F2200	Other	Fruits	FDB002200	O-Methylarmepavine	259676	Organoheterocyclic compounds	N	Nervous	Dosulepin
4 (probable lead)	Drug-1649	F2029	Opium_Poppy	Herbs-Spices	FDB002029	Laudanidine	92732	Organoheterocyclic compounds	N	Nervous	Dosulepin
4 (probable lead)	Drug-1160	F7391	Wheat	Cereals	FDB007390	Dechlorodiazepam	613843	Organoheterocyclic compounds	N	Nervous	Flunitrazepam
4 (probable lead)	Drug-318	F2121	Soursop	Fruits	FDB002121	Coreximine	601259	Alkaloids and derivatives	N	Nervous	Imipramine
4 (probable lead)	Drug-1017	F18140	Other	Fruits	FDB018133	Juziphine	14526072	Organoheterocyclic compounds	N	Nervous	Ketamine
4 (probable lead)	Drug-1017	F6315	Olive	Vegetables	FDB006314	Dihydrocinchonine	16212907	Alkaloids and derivatives	N	Nervous	Ketamine
4 (probable lead)	Drug-275	F13112	Opium_Poppy	Herbs-Spices	FDB013109	Codamine	89421	Organoheterocyclic compounds	N	Nervous	Loxapine
4 (probable lead)	Drug-275	F2030	Opium_Poppy	Herbs-Spices	FDB002030	Laudanine	92732	Organoheterocyclic compounds	N	Nervous	Loxapine
4 (probable lead)	Drug-241	F18140	Other	Fruits	FDB018133	Juziphine	14526072	Organoheterocyclic compounds	N	Nervous	Mirtazapine
4 (probable lead)	Drug-241	F6315	Olive	Vegetables	FDB006314	Dihydrocinchonine	16212907	Alkaloids and derivatives	N	Nervous	Mirtazapine
4 (probable lead)	Drug-177	F14504	Herbs_spices	Herbs-Spices	FDB014501	Neoisomenthol	1715097	Lipids and lipid-like molecules	N	Nervous	Morphine
4 (probable lead)	Drug-670	F7391	Wheat	Cereals	FDB007390	Dechlorodiazepam	613843	Organoheterocyclic compounds	N	Nervous	Oxazepam
4 (probable lead)	Drug-495	F14504	Herbs_spices	Herbs-Spices	FDB014501	Neoisomenthol	1715097	Lipids and lipid-like molecules	N	Nervous	Pentazocine
4 (probable lead)	Drug-1020	F2200	Other	Fruits	FDB002200	O-Methylarmepavine	259676	Organoheterocyclic compounds	N	Nervous	Quetiapine
4 (probable lead)	Drug-1119	F20547	Other	Fruits	FDB020539	Butyl_salicylate	16330	Benzenoids	N	Nervous	Salsalate
4 (probable lead)	Drug-1263	F18140	Other	Fruits	FDB018133	Juziphine	14526072	Organoheterocyclic compounds	N	Nervous	Tetrabenazine
4 (probable lead)	Drug-131	F10583	Cabbage	Vegetables	FDB010581	N-Methylphenethylamine	11503	Benzenoids	N	Nervous	Ziprasidone
4 (probable lead)	Drug-195	F1052	Other	Beverages	FDB001052	Nb-Acetyl-Nb-methyltryptamine	383154	Organoheterocyclic compounds	N	Nervous	Zolmitriptan
4 (probable lead)	Drug-798	F18139	Other	Fruits	FDB018132	xi-Anomuricine	157209	Organoheterocyclic compounds	R	Respiratory	Formoterol/Arformoterol
4 (probable lead)	Drug-1294	F11815	Soursop	Fruits	FDB011812	Coclaurine	281691	Organoheterocyclic compounds	R	Respiratory	Indacaterol
4 (probable lead)	Drug-1600	F11815	Soursop	Fruits	FDB011812	Coclaurine	281691	Organoheterocyclic compounds	R	Respiratory	Olodaterol
4 (probable lead)	Drug-1221	F12746	Tomatoes	Vegetables	FDB012743	(3beta,5alpha)-3-Hydroxypregn-16-en-20-one	537186	Lipids and lipid-like molecules	-	Unclassified	Benzophenone
4 (probable lead)	Drug-1772	F3501	Alcoholic	Beverages	FDB003500	Resveratrol_4-glucoside	131751049	Phenylpropanoids and polyketides	-	Unclassified	Esculin
4 (probable lead)	Drug-1772	F719	Citrus	Fruits	FDB000719	Bufotenine_O-glucoside	74039123	Organic oxygen compounds	-	Unclassified	Esculin
4 (probable lead)	Drug-1772	F16561	Crabapples	Fruits	FDB016554	2,4,6-Trihydroxydihydrochalcone_2-glucoside	5080434	Phenylpropanoids and polyketides	-	Unclassified	Esculin
4 (probable lead)	Drug-1772	F7444	Cranberry	Fruits	FDB007443	Caffeic_acid_3-glucoside	5281759	Organic oxygen compounds	-	Unclassified	Esculin
4 (probable lead)	Drug-1772	F11660	Lemon	Fruits	FDB011657	Syringin	5316860	Organic oxygen compounds	-	Unclassified	Esculin
4 (probable lead)	Drug-1772	F8664	Herbs_spices	Herbs-Spices	FDB008663	Xanthotoxol_arabinoside	13846560	Phenylpropanoids and polyketides	-	Unclassified	Esculin
4 (probable lead)	Drug-1772	F1666	Green_Bell_Pepper	Vegetables	FDB001666	trans-p-Feruloyl-beta-D-glucopyranoside	13962928	Phenylpropanoids and polyketides	-	Unclassified	Esculin
4 (probable lead)	Drug-898	F11083	Turmeric	Herbs-Spices	FDB011081	Cyclocurcumin	69879809	Phenylpropanoids and polyketides	-	Unclassified	Hesperetin
4 (probable lead)	Drug-898	F16896	Lima_bean	Pulses	FDB016889	Cyclokievitone_hydrate	131752226	Phenylpropanoids and polyketides	-	Unclassified	Hesperetin
4 (probable lead)	Drug-1143	F1518	Rowanberry	Fruits	FDB001518	Aucuparin	442508	Benzenoids	-	Unclassified	Oxybenzone
4 (probable lead)	Drug-1513	F8719	Legumes	Pulses	FDB008718	4-(beta-Methylaminoethyl)catechol	4382	Benzenoids	-	Unclassified	Perospirone
5 (others)	Drug-198	F21991	Cornmint	Herbs-Spices	FDB021833	Neoisomenthol	19244	Lipids and lipid-like molecules	N	Nervous	Codeine
5 (others)	Drug-1028	F12119	Fats-Oils	Fats-Oils	FDB012116	(15a,20R)-Dihydroxypregn-4-en-3-one	77963611	Lipids and lipid-like molecules	A,C,D,H,R,S	Alimentary	Dexamethasone
5 (others)	Drug-804	F12119	Fats-Oils	Fats-Oils	FDB012116	(15a,20R)-Dihydroxypregn-4-en-3-one	77963611	Lipids and lipid-like molecules	L	Antineoplastic	Exemestane
5 (others)	Drug-1222	F12119	Fats-Oils	Fats-Oils	FDB012116	(15a,20R)-Dihydroxypregn-4-en-3-one	77963611	Lipids and lipid-like molecules	G	Genitourinary	Equilin
5 (others)	Drug-557	F12119	Fats-Oils	Fats-Oils	FDB012116	(15a,20R)-Dihydroxypregn-4-en-3-one	77963611	Lipids and lipid-like molecules	G	Genitourinary	Norethisterone
5 (others)	Drug-1135	F16982	Crustaceans	Aquatic-foods	FDB016975	26,27-Dinorergosta-4,22-dien-3-one	131752242	Lipids and lipid-like molecules	G	Genitourinary	TestosteronePropionate
5 (others)	Drug-1005	F21991	Cornmint	Herbs-Spices	FDB021833	Neoisomenthol	19244	Lipids and lipid-like molecules	N	Nervous	Dezocine
5 (others)	Drug-331	F11669	Citrus	Fruits	FDB011666	Ethyl_anthranilate	6877	Benzenoids	N	Nervous	Hexylcaine
5 (others)	Drug-1322	F21993	Cabbage	Vegetables	FDB021835	Isomenthol	6432468	Lipids and lipid-like molecules	N	Nervous	Tapentadol
